# Quantifying the fitness effects of resistance alleles with and without anthelmintic selection pressure using *Caenorhabditis elegans*

**DOI:** 10.1101/2024.02.01.578300

**Authors:** Amanda O. Shaver, Isabella R. Miller, Etta S. Schaye, Nicolas D. Moya, J.B. Collins, Janneke Wit, Alyssa H. Blanco, Fiona M. Shao, Elliot J. Andersen, Sharik A. Khan, Gracie Paredes, Erik C. Andersen

## Abstract

Albendazole and ivermectin are the two most commonly co-administered anthelmintic drugs in mass-drug administration programs worldwide. Despite emerging resistance, we do not fully understand the mechanisms of resistance to these drugs nor the consequences of delivering them in combination. Albendazole resistance has primarily been attributed to variation in the drug target, a beta-tubulin gene. Ivermectin targets glutamate-gated chloride channel (GluCl) genes, but it is unknown whether these genes are involved in ivermectin resistance in nature. Using *Caenorhabditis elegans*, we defined the fitness costs associated with loss of the drug target genes singly or in combinations of the genes that encode GluCl subunits. We quantified the loss-of-function effects on three traits: (i) multi-generational competitive fitness, (ii) fecundity, and (iii) development. In competitive fitness and development assays, we found that a deletion of the beta-tubulin gene *ben-1* conferred albendazole resistance, but ivermectin resistance required loss of two GluCl genes (*avr-14* and *avr-15*) or loss of three GluCl genes (*avr-14*, *avr-15*, and *glc-1*). The fecundity assays revealed that loss of *ben-1* did not provide any fitness benefit in albendazole and that no GluCl deletion mutants were resistant to ivermectin. Next, we searched for evidence of multi-drug resistance across the three traits. Loss of *ben-1* did not confer resistance to ivermectin, nor did loss of any single GluCl subunit or combination confer resistance to albendazole. Finally, we assessed the development of 124 *C. elegans* wild strains across six benzimidazoles and seven macrocyclic lactones to identify evidence of multi-drug resistance between the two drug classes and found a strong phenotypic correlation within a drug class but not across drug classes. Because each gene affects various aspects of nematode physiology, these results suggest that it is necessary to assess multiple fitness traits to evaluate how each gene contributes to anthelmintic resistance.

**AUTHOR SUMMARY:** Control of parasitic nematodes often depends on mass-drug administration (MDA) programs, where combinations of anthelmintics are distributed to at-risk populations. Two commonly co-administered anthelmintic drugs in MDA programs are albendazole and ivermectin, and resistance to both drugs has emerged. Although the mechanism of resistance (MoR) to albendazole has been primarily attributed to variation in a beta-tubulin gene, the MoR to ivermectin remains unknown. Ivermectin acts through pentameric glutamate-gated chloride channels (GluCls). However, it is unclear whether genes that encode GluCls are involved in ivermectin resistance in parasitic nematodes. Using *Caenorhabditis elegans*, we quantified the fitness costs associated with deletions of the beta-tubulin gene *ben-1* and three genes encoding GluCl subunits *avr-14*, *avr-15*, and *glc-1* on three traits: (i) multi-generational competitive fitness, (ii) fecundity, and (iii) development. We found different anthelmintic responses across strains and traits but no evidence of multi-drug resistance. Our results suggest that multiple traits should be considered to understand resistance comprehensively and that the determination of whether a gene plays a role in anthelmintic resistance depends on the trait measured. Understanding the quantitative effects and fitness-associated costs of each GluCl subunit in *C. elegans* can help explain the costs of mutations in these subunits in parasites.
