## Supplementary material for "Quantifying the fitness effects of resistance alleles with and without anthelmintic selection pressure using *Caenorhabditis elegans*": Table S1

strain	genetic_background	genotype	forward_primer	forward_primer_sequence	reverse_primer	reverse_primer_sequence	pcr_conditions
N2	N2
ECA882	N2	ben-1 (ean64)	oECA1302	ATTCGCGCTCTATAGCAACCA	oECA1301	TGGAGCACGTTTCCAGCAAC
PHX2647	PD1074	avr-14 (syb2647)	oECA1751	TTCTCCATCTCTTTCACCTC	oECA1753	AAAAGAGACCCACGAGACGA	3 min at 63.5ºC
avr-14 WT	PD1074		oECA1751	TTCTCCATCTCTTTCACCTC	oECA1752	GTCCATTTAGGAGTCCACAC	2 min at 62ºC
PHX2502	PD1074	avr-15 (syb2502)	oECA1745	CACTTCTTCCATCACTGCTT	oECA1746	CACACAACTCTTGGCTGACT	2 min at 62ºC
avr-15 WT	PD1074		oECA1745	CACTTCTTCCATCACTGCTT	oECA1747	CGAATGCCTTAAGAGTAGCT	2 min at 62ºC
PHX2481	PD1074	glc-1 (syb2481)	oECA1743	TCTCGCCACGATTAGTCTTC	oECA1742	TTGAAAACCTTTGTGGGAAC	2 min at 65ºC
glc-1 WT	PD1074		oECA1744	CAACCTCAAACATCGGACTC	oECA1742	TTGAAAACCTTTGTGGGAAC	1 min at 60ºC
ECA2687	PD1074
ECA2688	PD1074
ECA2689	PD1074
ECA2690	PD1074
PTM229	N2	dpy-10 (kah81)
