## Supplementary material for "Quantifying the fitness effects of resistance alleles with and without anthelmintic selection pressure using *Caenorhabditis elegans*": Table S3

	Albendazole	Benomyl	Fendbendazole	Mebendazole	Ricobendazole	Thiabendazole	Abamectin	Doramectin	Eprinomectin	Ivermectin	Ivermectin_0.008	Milbemycin	Moxidectin	Selamectin
Albendazole	NA	0	4.44089209850063e-15	3.59268170768701e-13	0	4.21398471672774e-11	0.206915776000839	0.161777094024048	0.176220858450304	0.0615200262349069	0.268920059632707	0.907846684304478	0.376677810647155	0.0295987603039347
Benomyl	0	NA	9.09921915592804e-10	1.77821690705571e-09	0	4.29820223857291e-09	0.132643774213277	0.218084103039092	0.133039882548645	0.115102303747965	0.21105546429327	0.592689019520523	0.870960013883916	0.305770740782883
Fendbendazole	4.44089209850063e-15	9.09921915592804e-10	NA	4.70734562441066e-14	1.09690034832965e-13	8.02227786422804e-08	0.409868059766412	0.0603907091399332	0.789144962291711	0.0132050138508073	0.408799213483035	0.918806009175065	0.212169177072269	0.00495088888442075
Mebendazole	3.59268170768701e-13	1.77821690705571e-09	4.70734562441066e-14	NA	8.88178419700125e-16	2.88778294268432e-05	0.865375149160687	0.658439346269301	0.822988784029649	0.0186466850275475	0.950279408551362	0.435781127150242	0.727714624765786	0.0797917413298435
Ricobendazole	0	0	1.09690034832965e-13	8.88178419700125e-16	NA	6.70595654561623e-08	0.422166969279409	0.765935880361889	0.208702528484046	0.261922960085395	0.645221265049502	0.643610105630604	0.859210033924966	0.204323886751322
Thiabendazole	4.21398471672774e-11	4.29820223857291e-09	8.02227786422804e-08	2.88778294268432e-05	6.70595654561623e-08	NA	0.0662089030637787	0.00359206927135913	0.0295395102786731	0.113776318812823	0.104655278225941	0.875667941027521	0.0401058430225891	0.0626113574390796
Abamectin	0.206915776000839	0.132643774213277	0.409868059766412	0.865375149160687	0.422166969279409	0.0662089030637787	NA	3.64121190976618e-08	3.91686683087755e-13	6.12699224689095e-08	5.10702591327572e-14	0.000320898697733885	0.112287750920376	0.0107693541294394
Doramectin	0.161777094024048	0.218084103039092	0.0603907091399332	0.658439346269301	0.765935880361889	0.00359206927135913	3.64121190976618e-08	NA	2.46844182916206e-06	1.28114081565656e-08	1.47116985260709e-10	0.0043972103295622	0.000331893543035644	6.35044701311482e-05
Eprinomectin	0.176220858450304	0.133039882548645	0.789144962291711	0.822988784029649	0.208702528484046	0.0295395102786731	3.91686683087755e-13	2.46844182916206e-06	NA	0.00105813050772419	7.67205579066399e-08	0.00896507775433641	0.0120847431377256	0.135535816053033
Ivermectin	0.0615200262349069	0.115102303747965	0.0132050138508073	0.0186466850275475	0.261922960085395	0.113776318812823	6.12699224689095e-08	1.28114081565656e-08	0.00105813050772419	NA	1.25611787638036e-08	0.0152882295112156	0.0407207070365057	0.000797053113182233
Ivermectin_0.008	0.268920059632707	0.21105546429327	0.408799213483035	0.950279408551362	0.645221265049502	0.104655278225941	5.10702591327572e-14	1.47116985260709e-10	7.67205579066399e-08	1.25611787638036e-08	NA	0.0298069207971308	0.0151701752847739	0.00483175270638192
Milbemycin	0.907846684304478	0.592689019520523	0.918806009175065	0.435781127150242	0.643610105630604	0.875667941027521	0.000320898697733885	0.0043972103295622	0.00896507775433641	0.0152882295112156	0.0298069207971308	NA	0.0198201600058874	0.000799531607339254
Moxidectin	0.376677810647155	0.870960013883916	0.212169177072269	0.727714624765786	0.859210033924966	0.0401058430225891	0.112287750920376	0.000331893543035644	0.0120847431377256	0.0407207070365057	0.0151701752847739	0.0198201600058874	NA	0.00223786368252554
Selamectin	0.0295987603039347	0.305770740782883	0.00495088888442075	0.0797917413298435	0.204323886751322	0.0626113574390796	0.0107693541294394	6.35044701311482e-05	0.135535816053033	0.000797053113182233	0.00483175270638192	0.000799531607339254	0.00223786368252554	NA
