## Supplementary material for "Quantifying the fitness effects of resistance alleles with and without anthelmintic selection pressure using *Caenorhabditis elegans*": Table S4

Drug	Drug Class	PubChem CID	Source	CAS	Catalog Number	Diluent	Stock Concentraiton	Working Concentration	Assay(s)
Albendazole	Benzimidazoles	2082	Fluka	54965-21-8	A4673-10G	DMSO	100 mM	1.25 µM	compeitive fitness assays and fecundity assays
Albendazole	Benzimidazoles	2082	Fluka	54965-21-8	A4673-10G	DMSO	100 mM	30 µM	HTA
Albendazole	Benzimidazoles	2082	Fluka	54965-21-8	A4673-10G	DMSO	100 mM	10.65 μM	wild strains HTA
Benomyl	Benzimidazoles	28780	Sigma-Aldrich	17804-35-2	45339-250MG	DMSO	30 mM	20.66 μM	Wild strains HTA
Fenbendazole	Benzimidazoles	3334	Sigma-Aldrich	43210-67-9	F5396-5G	DMSO	100 mM	10.65 μM	Wild strains HTA
Mebendazole	Benzimidazoles	4030	Fluka	31431-39-7	M2523-25G	DMSO	100 mM	48 μM	Wild strains HTA
Ricobendazole	Benzimidazoles	83969	Santa Cruz Biotechnology	54029-12-8	sc-205838	DMSO	100 mM	25 μM	Wild strains HTA
Thiabendazole	Benzimidazoles	5430	Sigma	148-79-8	T5535-50G	DMSO	100 mM	62.99 μM	Wild strains HTA
Abamectin	Macrocyclic lactones	6435890	Millipore Sigma	71751-41-2	31732	DMSO	100 µM	2 nM	Wild strains HTA
Doramectin	Macrocyclic lactones	9832750	Millipore Sigma	117704-25-3	33993	DMSO	100 µM	5 nM	Wild strains HTA
Eprinomectin	Macrocyclic lactones	6450531	Millipore Sigma	123997-26-2	32526	DMSO	100 µM	44 nM	Wild strains HTA
Ivermectin	Macrocyclic lactones	6321424	Sigma-Aldrich	70288-86-7	I8898-1G	DMSO	100 µM	1.5 nM	compeitive fitness assays and fecundity assays
Ivermectin	Macrocyclic lactones	6321424	Sigma-Aldrich	70288-86-7	I8898-1G	DMSO	100 µM	250 nM, 500 nM	HTA
Ivermectin	Macrocyclic lactones	6321424	Sigma-Aldrich	70288-86-7	I8898-1G	DMSO	100 µM	12 nM	wild strains HTA
Milbemycin oxime	Macrocyclic lactones	145712259	Millipore Sigma	129496-10-2	1443806	DMSO	10 mM	120 nM	Wild strains HTA
Moxidectin	Macrocyclic lactones	9832912	Millipore Sigma	113507-06-5	113507-06-5	DMSO	100 µM	3 nM	Wild strains HTA
Selamectin	Macrocyclic lactones	9578507	Sigma-Aldrich	220119-17-5	SML2663-25MG	DMSO	19 mM	0.39 μM	Wild strains HTA
