## Supplementary material for "Quantifying the fitness effects of resistance alleles with and without anthelmintic selection pressure using *Caenorhabditis elegans*": Table S5

generation	replicate	strain	condition	allele_freq
1	1	N2	albendazole	0.005130975
1	10	N2	albendazole	0.027672273
1	2	N2	albendazole	0.528795812
1	3	N2	albendazole	0
1	4	N2	albendazole	0.111522443
1	5	N2	albendazole	0.057858568
1	6	N2	albendazole	0.196716671
1	7	N2	albendazole	0.097325814
1	8	N2	albendazole	0.001534247
1	9	N2	albendazole	0.302259887
3	1	N2	albendazole	0.346398305
3	10	N2	albendazole	0.573979592
3	2	N2	albendazole	0.046445305
3	3	N2	albendazole	0.999833333
3	4	N2	albendazole	0.167685871
3	5	N2	albendazole	0.21495709
3	6	N2	albendazole	0.017980895
3	7	N2	albendazole	0.337646583
3	8	N2	albendazole	0.001480568
3	9	N2	albendazole	0.292758089
5	1	N2	albendazole	0.008397187
5	10	N2	albendazole	0.00020591
5	2	N2	albendazole	0.065337001
5	3	N2	albendazole	0.9999258
5	4	N2	albendazole	0.335028249
5	5	N2	albendazole	0.100971548
5	6	N2	albendazole	0.00036897
5	7	N2	albendazole	0.006609915
5	8	N2	albendazole	0.000680118
5	9	N2	albendazole	0.403553299
7	1	N2	albendazole	0.212994498
7	1	N2	albendazole	0.034521158
7	10	N2	albendazole	0.000211521
7	2	N2	albendazole	0.231107206
7	3	N2	albendazole	0.001097996
7	4	N2	albendazole	0.9996236
7	5	N2	albendazole	0.003381949
7	6	N2	albendazole	0.001256808
7	7	N2	albendazole	0.092178301
7	8	N2	albendazole	#DIV/0!
7	9	N2	albendazole	0.181398924
1	1	ECA882	albendazole	0.006293383
1	10	ECA882	albendazole	0.365253078
1	2	ECA882	albendazole	0.372867587
1	3	ECA882	albendazole	0.180261011
1	4	ECA882	albendazole	0.022801303
1	5	ECA882	albendazole	0
1	6	ECA882	albendazole	0.058452722
1	7	ECA882	albendazole	0.092323965
1	8	ECA882	albendazole	0.298701299
1	9	ECA882	albendazole	0.047297297
3	1	ECA882	albendazole	0.289366053
3	1	ECA882	albendazole	0.068586218
3	10	ECA882	albendazole	0.214872638
3	2	ECA882	albendazole	0.214192425
3	2	ECA882	albendazole	0.032149064
3	3	ECA882	albendazole	0.129224652
3	4	ECA882	albendazole	0.001952807
3	5	ECA882	albendazole	0.028378904
3	6	ECA882	albendazole	0.177274048
3	7	ECA882	albendazole	0
3	7	ECA882	albendazole	0.015304317
3	8	ECA882	albendazole	0.000297929
3	9	ECA882	albendazole	0
5	1	ECA882	albendazole	0.001850534
5	10	ECA882	albendazole	0
5	2	ECA882	albendazole	0.255836576
5	3	ECA882	albendazole	0.265704584
5	4	ECA882	albendazole	0.414533686
5	5	ECA882	albendazole	0.06122449
5	6	ECA882	albendazole	0.000364564
5	7	ECA882	albendazole	0.810702341
5	8	ECA882	albendazole	0
5	9	ECA882	albendazole	0.000370316
7	1	ECA882	albendazole	0.003513123
7	1	ECA882	albendazole	0.152380952
7	10	ECA882	albendazole	0.00226886
7	2	ECA882	albendazole	0.015856777
7	3	ECA882	albendazole	0.224896836
7	4	ECA882	albendazole	6.46998E-05
7	5	ECA882	albendazole	0
7	6	ECA882	albendazole	0.217662338
7	7	ECA882	albendazole	0.97421981
7	8	ECA882	albendazole	0.032451923
7	9	ECA882	albendazole	0.020144628
1	1	PHX2647	albendazole	0.000188395
1	10	PHX2647	albendazole	0.121334681
1	2	PHX2647	albendazole	0.00289677
1	3	PHX2647	albendazole	0.271604938
1	4	PHX2647	albendazole	0.03440425
1	5	PHX2647	albendazole	0.04618237
1	6	PHX2647	albendazole	9.60984E-05
1	7	PHX2647	albendazole	0.007930786
1	8	PHX2647	albendazole	0.001960558
1	9	PHX2647	albendazole	0.000130796
3	1	PHX2647	albendazole	0.000751252
3	10	PHX2647	albendazole	0.38046983
3	2	PHX2647	albendazole	0.02607114
3	3	PHX2647	albendazole	0.299737533
3	4	PHX2647	albendazole	0.004571121
3	5	PHX2647	albendazole	0.066523605
3	6	PHX2647	albendazole	0
3	7	PHX2647	albendazole	0.316666667
3	8	PHX2647	albendazole	6.94348E-05
3	9	PHX2647	albendazole	0.02504985
5	1	PHX2647	albendazole	#DIV/0!
5	10	PHX2647	albendazole	0
5	2	PHX2647	albendazole	0.006059137
5	3	PHX2647	albendazole	0.004712939
5	4	PHX2647	albendazole	0.205663616
5	5	PHX2647	albendazole	0.471317829
5	6	PHX2647	albendazole	0
5	7	PHX2647	albendazole	0.111370882
5	8	PHX2647	albendazole	0.377961235
5	9	PHX2647	albendazole	0
7	1	PHX2647	albendazole	0.003146819
7	10	PHX2647	albendazole	0.013912745
7	2	PHX2647	albendazole	0.012721734
7	3	PHX2647	albendazole	0
7	4	PHX2647	albendazole	0.003080082
7	5	PHX2647	albendazole	0.365667421
7	6	PHX2647	albendazole	7.13114E-05
7	7	PHX2647	albendazole	0.005137135
7	8	PHX2647	albendazole	0.01077105
7	9	PHX2647	albendazole	0.032054176
1	1	PHX2502	albendazole	0.10524877
1	10	PHX2502	albendazole	0.998025883
1	2	PHX2502	albendazole	0.474482759
1	3	PHX2502	albendazole	0.191461412
1	4	PHX2502	albendazole	0.331402831
1	5	PHX2502	albendazole	0.016366612
1	6	PHX2502	albendazole	0.206074461
1	7	PHX2502	albendazole	0.00060965
1	8	PHX2502	albendazole	0.258753979
1	9	PHX2502	albendazole	0.230142566
3	1	PHX2502	albendazole	0.291608392
3	10	PHX2502	albendazole	0.163498099
3	2	PHX2502	albendazole	0.367072389
3	3	PHX2502	albendazole	0.002837808
3	4	PHX2502	albendazole	0.001153973
3	5	PHX2502	albendazole	0.000143544
3	6	PHX2502	albendazole	0.002598077
3	7	PHX2502	albendazole	0.005819593
3	8	PHX2502	albendazole	8.23655E-05
3	9	PHX2502	albendazole	0.001598796
5	1	PHX2502	albendazole	0.000527287
5	1	PHX2502	albendazole	0.000142898
5	10	PHX2502	albendazole	0.003239991
5	2	PHX2502	albendazole	0.281135531
5	3	PHX2502	albendazole	0.011344178
5	4	PHX2502	albendazole	0.997320403
5	5	PHX2502	albendazole	0.565824825
5	6	PHX2502	albendazole	0.999757439
5	7	PHX2502	albendazole	0.992872637
5	8	PHX2502	albendazole	0.079950582
5	9	PHX2502	albendazole	0.451237263
7	1	PHX2502	albendazole	0.143022806
7	10	PHX2502	albendazole	0.000119175
7	2	PHX2502	albendazole	0.001141915
7	3	PHX2502	albendazole	0.039435809
7	4	PHX2502	albendazole	0.003702032
7	5	PHX2502	albendazole	0.300699301
7	6	PHX2502	albendazole	0.255539568
7	6	PHX2502	albendazole	0.971795762
7	7	PHX2502	albendazole	0.000369754
7	8	PHX2502	albendazole	0.204973118
7	9	PHX2502	albendazole	0
1	1	PHX2481	albendazole	0.053606238
1	10	PHX2481	albendazole	0.261670236
1	2	PHX2481	albendazole	0.00985605
1	3	PHX2481	albendazole	0.324486301
1	4	PHX2481	albendazole	0.000875657
1	5	PHX2481	albendazole	0.002980491
1	6	PHX2481	albendazole	0.417008477
1	7	PHX2481	albendazole	0.469311377
1	8	PHX2481	albendazole	0.000974026
1	9	PHX2481	albendazole	0.014833575
1	9	PHX2481	albendazole	0.007786814
3	1	PHX2481	albendazole	0.000412405
3	10	PHX2481	albendazole	#DIV/0!
3	2	PHX2481	albendazole	0.016118028
3	3	PHX2481	albendazole	#DIV/0!
3	4	PHX2481	albendazole	0.123094297
3	5	PHX2481	albendazole	0.001370593
3	6	PHX2481	albendazole	0.197332608
3	7	PHX2481	albendazole	0
3	8	PHX2481	albendazole	0.000242204
3	9	PHX2481	albendazole	0.389347337
5	1	PHX2481	albendazole	0.472097498
5	10	PHX2481	albendazole	0.069166667
5	2	PHX2481	albendazole	0.005629838
5	3	PHX2481	albendazole	0.118612574
5	4	PHX2481	albendazole	0.181212121
5	5	PHX2481	albendazole	0
5	6	PHX2481	albendazole	0.307364577
5	7	PHX2481	albendazole	0.07922645
5	7	PHX2481	albendazole	0.202499604
5	8	PHX2481	albendazole	0.025161842
5	9	PHX2481	albendazole	8.48752E-05
7	1	PHX2481	albendazole	0.275161588
7	10	PHX2481	albendazole	0.619637201
7	2	PHX2481	albendazole	0.315789474
7	3	PHX2481	albendazole	0.998562573
7	4	PHX2481	albendazole	0.007911553
7	4	PHX2481	albendazole	0.015428267
7	5	PHX2481	albendazole	0
7	6	PHX2481	albendazole	0.001792115
7	7	PHX2481	albendazole	0.328224101
7	8	PHX2481	albendazole	0.184397163
7	9	PHX2481	albendazole	0.009494051
7	9	PHX2481	albendazole	0.145904762
1	1	ECA2687	albendazole	0
1	1	ECA2687	albendazole	0.701568627
1	10	ECA2687	albendazole	0.116113008
1	10	ECA2687	albendazole	0.000934361
1	2	ECA2687	albendazole	0.561544064
1	3	ECA2687	albendazole	0.317433277
1	4	ECA2687	albendazole	0.005955007
1	5	ECA2687	albendazole	0.007322176
1	6	ECA2687	albendazole	0.213134766
1	7	ECA2687	albendazole	0.43546748
1	8	ECA2687	albendazole	#DIV/0!
1	9	ECA2687	albendazole	0.296945872
3	1	ECA2687	albendazole	0.118152319
3	10	ECA2687	albendazole	0.327573794
3	2	ECA2687	albendazole	0.072307692
3	3	ECA2687	albendazole	0.096303502
3	4	ECA2687	albendazole	0.0013713
3	5	ECA2687	albendazole	0.024883826
3	6	ECA2687	albendazole	0.142485699
3	7	ECA2687	albendazole	0.20783236
3	8	ECA2687	albendazole	0.029434851
3	9	ECA2687	albendazole	0.393675027
5	1	ECA2687	albendazole	0.018993066
5	10	ECA2687	albendazole	1
5	2	ECA2687	albendazole	0
5	3	ECA2687	albendazole	0.427884615
5	4	ECA2687	albendazole	0
5	5	ECA2687	albendazole	0.027315914
5	6	ECA2687	albendazole	0.005243627
5	7	ECA2687	albendazole	0.004227337
5	8	ECA2687	albendazole	0.113523459
5	9	ECA2687	albendazole	0.990249187
7	1	ECA2687	albendazole	0.022554577
7	10	ECA2687	albendazole	0.032061822
7	2	ECA2687	albendazole	0.309074573
7	3	ECA2687	albendazole	0.155457552
7	4	ECA2687	albendazole	8.29669E-05
7	5	ECA2687	albendazole	0.324106113
7	6	ECA2687	albendazole	0.010580913
7	7	ECA2687	albendazole	8.58738E-05
7	8	ECA2687	albendazole	0.000490878
7	9	ECA2687	albendazole	5.91506E-05
7	9	ECA2687	albendazole	0.085892514
1	1	ECA2688	albendazole	0.033165829
1	10	ECA2688	albendazole	0.000699953
1	2	ECA2688	albendazole	0.116850127
1	3	ECA2688	albendazole	0.23315639
1	4	ECA2688	albendazole	0.064602961
1	5	ECA2688	albendazole	0.281584158
1	6	ECA2688	albendazole	0.173777315
1	7	ECA2688	albendazole	0.58941528
1	8	ECA2688	albendazole	0.000460405
1	9	ECA2688	albendazole	0.007844419
3	1	ECA2688	albendazole	0.020575112
3	10	ECA2688	albendazole	0.002537183
3	2	ECA2688	albendazole	0.21650265
3	3	ECA2688	albendazole	0.000183184
3	4	ECA2688	albendazole	0.039398863
3	5	ECA2688	albendazole	0.036268425
3	6	ECA2688	albendazole	0.240295749
3	7	ECA2688	albendazole	0.085737505
3	8	ECA2688	albendazole	0.158602151
3	9	ECA2688	albendazole	0.186715269
5	1	ECA2688	albendazole	0.104789
5	10	ECA2688	albendazole	0.01814059
5	2	ECA2688	albendazole	0.040189873
5	3	ECA2688	albendazole	0.000758725
5	4	ECA2688	albendazole	0.43373494
5	5	ECA2688	albendazole	0.001139225
5	6	ECA2688	albendazole	5.64908E-05
5	7	ECA2688	albendazole	0.001522649
5	8	ECA2688	albendazole	0
5	9	ECA2688	albendazole	0.00327641
7	1	ECA2688	albendazole	0.184494603
7	10	ECA2688	albendazole	0.008684864
7	2	ECA2688	albendazole	0.037831447
7	3	ECA2688	albendazole	0.112903226
7	4	ECA2688	albendazole	0.01936882
7	5	ECA2688	albendazole	0.011904762
7	6	ECA2688	albendazole	0.00010175
7	7	ECA2688	albendazole	0.242265588
7	8	ECA2688	albendazole	0.08287596
7	9	ECA2688	albendazole	0.157654227
1	1	ECA2689	albendazole	0.000276141
1	10	ECA2689	albendazole	0.338113208
1	2	ECA2689	albendazole	0.017907634
1	3	ECA2689	albendazole	0.173717709
1	4	ECA2689	albendazole	0.230602279
1	5	ECA2689	albendazole	0.024793388
1	6	ECA2689	albendazole	0.006157113
1	7	ECA2689	albendazole	0.310074319
1	8	ECA2689	albendazole	0.000495233
1	9	ECA2689	albendazole	0.016376512
3	1	ECA2689	albendazole	0.002080444
3	10	ECA2689	albendazole	0.000771605
3	2	ECA2689	albendazole	0
3	3	ECA2689	albendazole	0.014539275
3	4	ECA2689	albendazole	0
3	5	ECA2689	albendazole	0.557377049
3	6	ECA2689	albendazole	0.410104987
3	7	ECA2689	albendazole	0.210637797
3	8	ECA2689	albendazole	0.04652625
3	9	ECA2689	albendazole	0.999930939
5	1	ECA2689	albendazole	0.000215765
5	10	ECA2689	albendazole	8.45523E-05
5	2	ECA2689	albendazole	#DIV/0!
5	3	ECA2689	albendazole	0.000237192
5	4	ECA2689	albendazole	0.06162892
5	5	ECA2689	albendazole	0.036789298
5	6	ECA2689	albendazole	0.140535793
5	7	ECA2689	albendazole	0.806490385
5	8	ECA2689	albendazole	0.273615635
5	9	ECA2689	albendazole	0.448559671
7	1	ECA2689	albendazole	0.575607903
7	10	ECA2689	albendazole	0.559201141
7	2	ECA2689	albendazole	0.116141732
7	3	ECA2689	albendazole	0.162162162
7	4	ECA2689	albendazole	0.109711499
7	5	ECA2689	albendazole	0.061696658
7	6	ECA2689	albendazole	0.001335113
7	7	ECA2689	albendazole	0.003183129
7	8	ECA2689	albendazole	0.000372896
7	9	ECA2689	albendazole	0.001345895
1	1	ECA2690	albendazole	0.008313336
1	10	ECA2690	albendazole	0.005291005
1	2	ECA2690	albendazole	0
1	3	ECA2690	albendazole	0.440706956
1	4	ECA2690	albendazole	0.121076233
1	5	ECA2690	albendazole	0.062372517
1	5	ECA2690	albendazole	0.140791153
1	6	ECA2690	albendazole	0.394957983
1	7	ECA2690	albendazole	0.296263079
1	8	ECA2690	albendazole	0.401926445
1	9	ECA2690	albendazole	0.072128228
3	1	ECA2690	albendazole	0.003523274
3	10	ECA2690	albendazole	0.004497354
3	2	ECA2690	albendazole	0.630938586
3	3	ECA2690	albendazole	0.005119914
3	4	ECA2690	albendazole	0.002374894
3	4	ECA2690	albendazole	0.068825911
3	5	ECA2690	albendazole	0.06420765
3	5	ECA2690	albendazole	0.004906364
3	6	ECA2690	albendazole	0.041603758
3	7	ECA2690	albendazole	0.049977886
3	8	ECA2690	albendazole	0.266455878
3	9	ECA2690	albendazole	0.009343854
5	1	ECA2690	albendazole	6.70331E-05
5	10	ECA2690	albendazole	0.00040803
5	2	ECA2690	albendazole	0.222960725
5	3	ECA2690	albendazole	0.000178221
5	4	ECA2690	albendazole	0.172540889
5	5	ECA2690	albendazole	0
5	6	ECA2690	albendazole	0.316136114
5	7	ECA2690	albendazole	0.022141998
5	8	ECA2690	albendazole	0.004652515
5	9	ECA2690	albendazole	0.126727013
5	9	ECA2690	albendazole	0.001837485
7	1	ECA2690	albendazole	0.030605274
7	10	ECA2690	albendazole	0.00185031
7	2	ECA2690	albendazole	0.295610298
7	3	ECA2690	albendazole	0.288248337
7	4	ECA2690	albendazole	0.000461148
7	5	ECA2690	albendazole	0.951275046
7	6	ECA2690	albendazole	0.358576642
7	7	ECA2690	albendazole	0.055361813
7	8	ECA2690	albendazole	0
7	9	ECA2690	albendazole	0.992213704
1	1	N2	DMSO	0.648046497
1	10	N2	DMSO	0.021513353
1	2	N2	DMSO	0.002134251
1	3	N2	DMSO	0.720320856
1	4	N2	DMSO	0.46124031
1	5	N2	DMSO	0.321639068
1	6	N2	DMSO	0.000384197
1	7	N2	DMSO	0.013710012
1	8	N2	DMSO	0.157817109
1	9	N2	DMSO	0.188038793
3	1	N2	DMSO	0.210651828
3	10	N2	DMSO	0
3	2	N2	DMSO	0.473633285
3	3	N2	DMSO	0.063506815
3	4	N2	DMSO	0.161606268
3	5	N2	DMSO	0.00171278
3	6	N2	DMSO	0.001097896
3	7	N2	DMSO	0.696670777
3	8	N2	DMSO	0.312964492
3	9	N2	DMSO	0.000129116
5	1	N2	DMSO	0.240492575
5	10	N2	DMSO	0.003554783
5	2	N2	DMSO	0.365598027
5	3	N2	DMSO	0.138183384
5	4	N2	DMSO	0.388477801
5	5	N2	DMSO	0.306089744
5	6	N2	DMSO	0.000115221
5	7	N2	DMSO	0.002618406
5	8	N2	DMSO	0.003173596
5	9	N2	DMSO	0.177835052
7	1	N2	DMSO	0.000271027
7	10	N2	DMSO	1
7	2	N2	DMSO	0.375434531
7	3	N2	DMSO	0.030379747
7	4	N2	DMSO	0.100487211
7	4	N2	DMSO	0
7	5	N2	DMSO	0.003608247
7	6	N2	DMSO	0.008134065
7	7	N2	DMSO	0.182835821
7	8	N2	DMSO	0.107071713
7	9	N2	DMSO	0.493036212
1	1	ECA882	DMSO	0.155049303
1	10	ECA882	DMSO	0.132009926
1	2	ECA882	DMSO	0.000422922
1	3	ECA882	DMSO	0.999437254
1	3	ECA882	DMSO	0.127667907
1	4	ECA882	DMSO	0.148081535
1	5	ECA882	DMSO	0.086387435
1	6	ECA882	DMSO	0.002429266
1	7	ECA882	DMSO	0
1	8	ECA882	DMSO	0.001159286
1	9	ECA882	DMSO	0.620847652
1	9	ECA882	DMSO	0.923380282
3	1	ECA882	DMSO	0.4
3	10	ECA882	DMSO	0.48627451
3	2	ECA882	DMSO	0.004982469
3	3	ECA882	DMSO	0.208400646
3	4	ECA882	DMSO	0
3	5	ECA882	DMSO	0.645781638
3	6	ECA882	DMSO	7.62021E-05
3	7	ECA882	DMSO	0.182639561
3	8	ECA882	DMSO	0.113436123
3	9	ECA882	DMSO	0.999939694
5	1	ECA882	DMSO	0.189399844
5	10	ECA882	DMSO	0.254294375
5	2	ECA882	DMSO	0.019741838
5	3	ECA882	DMSO	0.002502002
5	4	ECA882	DMSO	0.009607094
5	5	ECA882	DMSO	0.204163623
5	6	ECA882	DMSO	0.02686513
5	7	ECA882	DMSO	0.038621734
5	8	ECA882	DMSO	0.069433962
5	9	ECA882	DMSO	0.005244755
7	1	ECA882	DMSO	0.000377252
7	10	ECA882	DMSO	0.000762361
7	2	ECA882	DMSO	0.119254259
7	3	ECA882	DMSO	0.00141203
7	4	ECA882	DMSO	0.065084075
7	5	ECA882	DMSO	0.228355388
7	5	ECA882	DMSO	0.081136317
7	6	ECA882	DMSO	0.026403425
7	6	ECA882	DMSO	0.374935445
7	7	ECA882	DMSO	0.000168209
7	8	ECA882	DMSO	0.00142898
7	9	ECA882	DMSO	0.3375
1	1	PHX2647	DMSO	0.126666667
1	10	PHX2647	DMSO	0.438148444
1	2	PHX2647	DMSO	0.346194226
1	3	PHX2647	DMSO	0.096009975
1	4	PHX2647	DMSO	0.359832636
1	5	PHX2647	DMSO	0.000530473
1	6	PHX2647	DMSO	0.177419355
1	7	PHX2647	DMSO	0.147689376
1	8	PHX2647	DMSO	0.00069899
1	9	PHX2647	DMSO	0.725490196
3	1	PHX2647	DMSO	0.000143875
3	10	PHX2647	DMSO	0.103841146
3	2	PHX2647	DMSO	0.0001731
3	3	PHX2647	DMSO	0.633956386
3	4	PHX2647	DMSO	0.231884058
3	5	PHX2647	DMSO	0.036475771
3	6	PHX2647	DMSO	0.016427822
3	7	PHX2647	DMSO	0.482776895
3	8	PHX2647	DMSO	0.292295473
3	9	PHX2647	DMSO	0.000246731
5	1	PHX2647	DMSO	0
5	10	PHX2647	DMSO	0.017893661
5	2	PHX2647	DMSO	0.174297442
5	2	PHX2647	DMSO	0.000280584
5	3	PHX2647	DMSO	0.129669157
5	4	PHX2647	DMSO	0.187234043
5	5	PHX2647	DMSO	0.083779648
5	6	PHX2647	DMSO	0.001936317
5	7	PHX2647	DMSO	0.026138452
5	8	PHX2647	DMSO	0.001032098
5	9	PHX2647	DMSO	0.263543192
7	1	PHX2647	DMSO	0.004995005
7	1	PHX2647	DMSO	0.036006373
7	10	PHX2647	DMSO	0.0016153
7	2	PHX2647	DMSO	0.365677849
7	3	PHX2647	DMSO	0.999742511
7	4	PHX2647	DMSO	0.393007836
7	5	PHX2647	DMSO	0.434559453
7	6	PHX2647	DMSO	0.300653595
7	7	PHX2647	DMSO	0.315151515
7	8	PHX2647	DMSO	0.000138284
7	9	PHX2647	DMSO	0.292057227
1	1	PHX2502	DMSO	0.04907878
1	10	PHX2502	DMSO	0.000542257
1	2	PHX2502	DMSO	0.129685917
1	3	PHX2502	DMSO	0.000437573
1	4	PHX2502	DMSO	0.985033865
1	5	PHX2502	DMSO	0.001207472
1	6	PHX2502	DMSO	0.219219219
1	7	PHX2502	DMSO	0.044052863
1	8	PHX2502	DMSO	0.281034483
1	9	PHX2502	DMSO	0.249125874
3	1	PHX2502	DMSO	0.000156063
3	10	PHX2502	DMSO	0.009660697
3	2	PHX2502	DMSO	0.000402199
3	3	PHX2502	DMSO	0.147731835
3	4	PHX2502	DMSO	0.298627926
3	5	PHX2502	DMSO	0.495341615
3	6	PHX2502	DMSO	0.010620386
3	7	PHX2502	DMSO	0.002147075
3	8	PHX2502	DMSO	0.614079729
3	9	PHX2502	DMSO	0.046396841
3	9	PHX2502	DMSO	0.003993787
5	1	PHX2502	DMSO	0.003610419
5	10	PHX2502	DMSO	0.032862191
5	2	PHX2502	DMSO	0.063552044
5	3	PHX2502	DMSO	0.014917951
5	4	PHX2502	DMSO	0.001527091
5	4	PHX2502	DMSO	0.91647114
5	5	PHX2502	DMSO	0.00228833
5	6	PHX2502	DMSO	0.000289289
5	7	PHX2502	DMSO	#DIV/0!
5	8	PHX2502	DMSO	0.000234265
5	9	PHX2502	DMSO	0.019271645
7	1	PHX2502	DMSO	0.083775186
7	10	PHX2502	DMSO	0.012796888
7	2	PHX2502	DMSO	0.000396825
7	2	PHX2502	DMSO	0.02576186
7	3	PHX2502	DMSO	0.288059701
7	4	PHX2502	DMSO	0.000243576
7	5	PHX2502	DMSO	0.008868937
7	6	PHX2502	DMSO	0.000650437
7	7	PHX2502	DMSO	0.27088916
7	8	PHX2502	DMSO	0.000339651
7	9	PHX2502	DMSO	0.302833078
1	1	PHX2481	DMSO	0.000801677
1	10	PHX2481	DMSO	0.325876461
1	2	PHX2481	DMSO	0.975532755
1	3	PHX2481	DMSO	0.002848576
1	4	PHX2481	DMSO	0.69138756
1	5	PHX2481	DMSO	0.20026121
1	6	PHX2481	DMSO	0.075027996
1	7	PHX2481	DMSO	0.000209805
1	8	PHX2481	DMSO	0.028379388
1	9	PHX2481	DMSO	0
3	1	PHX2481	DMSO	0.175692308
3	10	PHX2481	DMSO	0.031926664
3	2	PHX2481	DMSO	0.68226601
3	3	PHX2481	DMSO	0.000907544
3	4	PHX2481	DMSO	0.030683031
3	5	PHX2481	DMSO	0.294117647
3	6	PHX2481	DMSO	0.000171527
3	7	PHX2481	DMSO	0.576557093
3	8	PHX2481	DMSO	0.000123632
3	9	PHX2481	DMSO	0.000132459
3	9	PHX2481	DMSO	0.526821457
5	1	PHX2481	DMSO	0.001055358
5	10	PHX2481	DMSO	0.389583333
5	2	PHX2481	DMSO	0.144004014
5	3	PHX2481	DMSO	0
5	4	PHX2481	DMSO	0.103225806
5	5	PHX2481	DMSO	0
5	6	PHX2481	DMSO	0
5	7	PHX2481	DMSO	0.037442015
5	8	PHX2481	DMSO	0.226804124
5	9	PHX2481	DMSO	0.993710127
7	1	PHX2481	DMSO	0.000521785
7	10	PHX2481	DMSO	0.357142857
7	2	PHX2481	DMSO	0.027815078
7	3	PHX2481	DMSO	0.050918951
7	4	PHX2481	DMSO	0.998221274
7	4	PHX2481	DMSO	0.022166362
7	5	PHX2481	DMSO	0.001869776
7	6	PHX2481	DMSO	0.036261682
7	7	PHX2481	DMSO	0
7	8	PHX2481	DMSO	0.31810433
7	9	PHX2481	DMSO	0.330567082
1	1	ECA2687	DMSO	0.247159091
1	10	ECA2687	DMSO	0.027097078
1	2	ECA2687	DMSO	0
1	3	ECA2687	DMSO	0.036594473
1	4	ECA2687	DMSO	0.001360429
1	5	ECA2687	DMSO	0.018938748
1	6	ECA2687	DMSO	0.386799693
1	7	ECA2687	DMSO	0.023179642
1	8	ECA2687	DMSO	0.023065834
1	9	ECA2687	DMSO	0
3	1	ECA2687	DMSO	0.147264261
3	10	ECA2687	DMSO	0
3	2	ECA2687	DMSO	0.015500121
3	3	ECA2687	DMSO	6.36943E-05
3	4	ECA2687	DMSO	0.079123984
3	5	ECA2687	DMSO	0.779908676
3	6	ECA2687	DMSO	0.000768808
3	7	ECA2687	DMSO	0.065500224
3	8	ECA2687	DMSO	0.043752629
3	9	ECA2687	DMSO	0.274092616
5	1	ECA2687	DMSO	0.055872292
5	10	ECA2687	DMSO	0.000233604
5	10	ECA2687	DMSO	0
5	2	ECA2687	DMSO	0.005522186
5	3	ECA2687	DMSO	0.192114418
5	4	ECA2687	DMSO	0.15199213
5	5	ECA2687	DMSO	0.000749681
5	6	ECA2687	DMSO	0.060991779
5	7	ECA2687	DMSO	0.051044448
5	8	ECA2687	DMSO	0.120020171
5	9	ECA2687	DMSO	0
7	1	ECA2687	DMSO	0.02025475
7	10	ECA2687	DMSO	0.001976115
7	2	ECA2687	DMSO	0.003027103
7	3	ECA2687	DMSO	0.269357496
7	4	ECA2687	DMSO	0.226828546
7	4	ECA2687	DMSO	0.178947368
7	5	ECA2687	DMSO	0.25466121
7	6	ECA2687	DMSO	0.668127054
7	7	ECA2687	DMSO	0.104705882
7	8	ECA2687	DMSO	0.258461538
7	9	ECA2687	DMSO	0.120965397
1	1	ECA2688	DMSO	0.001960784
1	10	ECA2688	DMSO	0.018769968
1	10	ECA2688	DMSO	0.027233115
1	2	ECA2688	DMSO	0.007727783
1	2	ECA2688	DMSO	0.319928685
1	3	ECA2688	DMSO	0.045558412
1	4	ECA2688	DMSO	0.000980305
1	5	ECA2688	DMSO	0.999312328
1	6	ECA2688	DMSO	0.093175074
1	7	ECA2688	DMSO	0.001430254
1	8	ECA2688	DMSO	0.295960054
1	9	ECA2688	DMSO	0.00264167
3	1	ECA2688	DMSO	0.032889705
3	10	ECA2688	DMSO	0.997961495
3	2	ECA2688	DMSO	0.99971115
3	2	ECA2688	DMSO	0.000693241
3	3	ECA2688	DMSO	0.284525358
3	4	ECA2688	DMSO	0.118204139
3	5	ECA2688	DMSO	0
3	6	ECA2688	DMSO	0.002781641
3	7	ECA2688	DMSO	0
3	8	ECA2688	DMSO	0.002717096
3	9	ECA2688	DMSO	0.000329598
5	1	ECA2688	DMSO	0.539494471
5	10	ECA2688	DMSO	0.159381663
5	2	ECA2688	DMSO	0.356791339
5	3	ECA2688	DMSO	0.999413195
5	4	ECA2688	DMSO	0.991778319
5	5	ECA2688	DMSO	0.000609385
5	6	ECA2688	DMSO	0
5	6	ECA2688	DMSO	0.397857017
5	7	ECA2688	DMSO	0.462545836
5	8	ECA2688	DMSO	0.090674411
5	9	ECA2688	DMSO	0.019874038
7	1	ECA2688	DMSO	0.026411357
7	10	ECA2688	DMSO	0.13
7	2	ECA2688	DMSO	0.323932313
7	3	ECA2688	DMSO	0.002424242
7	3	ECA2688	DMSO	0.387035272
7	4	ECA2688	DMSO	7.00722E-05
7	5	ECA2688	DMSO	0.276173285
7	6	ECA2688	DMSO	0.000154
7	7	ECA2688	DMSO	0.055644902
7	8	ECA2688	DMSO	0.270813397
7	9	ECA2688	DMSO	0.144303797
1	1	ECA2689	DMSO	0.010469638
1	10	ECA2689	DMSO	0.000175131
1	2	ECA2689	DMSO	0.269652651
1	3	ECA2689	DMSO	0.256652868
1	4	ECA2689	DMSO	0.956254051
1	5	ECA2689	DMSO	0.042338427
1	6	ECA2689	DMSO	0.316404128
1	6	ECA2689	DMSO	0.381865094
1	7	ECA2689	DMSO	0.04599816
1	8	ECA2689	DMSO	0.013929454
1	9	ECA2689	DMSO	0.975736278
3	1	ECA2689	DMSO	0.002760351
3	10	ECA2689	DMSO	0.472984942
3	2	ECA2689	DMSO	0.320496499
3	3	ECA2689	DMSO	0.090277778
3	4	ECA2689	DMSO	0.000315433
3	5	ECA2689	DMSO	0.85
3	6	ECA2689	DMSO	0.219254658
3	7	ECA2689	DMSO	0.006957622
3	8	ECA2689	DMSO	0.999678017
3	9	ECA2689	DMSO	0.967538415
5	1	ECA2689	DMSO	0.000396197
5	10	ECA2689	DMSO	0.001888192
5	2	ECA2689	DMSO	0.078890334
5	3	ECA2689	DMSO	0.289510166
5	4	ECA2689	DMSO	0.513141933
5	5	ECA2689	DMSO	0.258326093
5	6	ECA2689	DMSO	0.16140257
5	7	ECA2689	DMSO	0.101966164
5	8	ECA2689	DMSO	0.10027248
5	9	ECA2689	DMSO	0.029035013
7	1	ECA2689	DMSO	0.000365123
7	10	ECA2689	DMSO	0.337748344
7	2	ECA2689	DMSO	0.000123145
7	3	ECA2689	DMSO	0.000228363
7	4	ECA2689	DMSO	0.025184431
7	5	ECA2689	DMSO	0.001860529
7	6	ECA2689	DMSO	0
7	7	ECA2689	DMSO	0.508474576
7	8	ECA2689	DMSO	0.650769231
7	9	ECA2689	DMSO	0.000748895
1	1	ECA2690	DMSO	0.31247186
1	10	ECA2690	DMSO	0
1	2	ECA2690	DMSO	0.000638434
1	3	ECA2690	DMSO	0.034435798
1	4	ECA2690	DMSO	0.000329489
1	5	ECA2690	DMSO	0.001078749
1	5	ECA2690	DMSO	0.002092597
1	6	ECA2690	DMSO	0.013340668
1	7	ECA2690	DMSO	0.000471507
1	8	ECA2690	DMSO	0.001052948
1	9	ECA2690	DMSO	1
3	1	ECA2690	DMSO	0.000262032
3	10	ECA2690	DMSO	0.000898721
3	10	ECA2690	DMSO	0.009371043
3	2	ECA2690	DMSO	6.84838E-05
3	3	ECA2690	DMSO	0.000496607
3	4	ECA2690	DMSO	0.54877485
3	5	ECA2690	DMSO	0.009519492
3	6	ECA2690	DMSO	0.008427673
3	7	ECA2690	DMSO	0.160749231
3	7	ECA2690	DMSO	0.000121205
3	8	ECA2690	DMSO	0.000250167
3	9	ECA2690	DMSO	0.174815624
5	1	ECA2690	DMSO	0.000414667
5	10	ECA2690	DMSO	0.003306635
5	10	ECA2690	DMSO	0.081418783
5	2	ECA2690	DMSO	0.02542551
5	3	ECA2690	DMSO	0.001836922
5	4	ECA2690	DMSO	0.005617978
5	5	ECA2690	DMSO	0.002344307
5	6	ECA2690	DMSO	0.043273631
5	7	ECA2690	DMSO	0.017634292
5	8	ECA2690	DMSO	0.000418305
5	9	ECA2690	DMSO	0.002820754
7	1	ECA2690	DMSO	#DIV/0!
7	1	ECA2690	DMSO	#DIV/0!
7	10	ECA2690	DMSO	0.083254044
7	10	ECA2690	DMSO	0.340616465
7	2	ECA2690	DMSO	0.044419835
7	3	ECA2690	DMSO	0.000456204
7	4	ECA2690	DMSO	0.004296455
7	5	ECA2690	DMSO	0.032332976
7	6	ECA2690	DMSO	0.000178306
7	7	ECA2690	DMSO	0
7	8	ECA2690	DMSO	0.382406398
7	9	ECA2690	DMSO	1
