## Supplementary material for "Quantifying the fitness effects of resistance alleles with and without anthelmintic selection pressure using *Caenorhabditis elegans*": Table S6

replicate	strain	condition	generation	allele_freq
1	ECA2687	DMSO	0	0.5
1	ECA2687	DMSO	1	0.048656352
1	ECA2687	DMSO	5	0.002067654
1	ECA2687	DMSO	7	0.000673968
2	ECA2687	DMSO	0	0.5
2	ECA2687	DMSO	1	0.02417962
2	ECA2687	DMSO	3	0.062338538
2	ECA2687	DMSO	5	0.000561561
2	ECA2687	DMSO	7	0.000221615
3	ECA2687	DMSO	0	0.5
3	ECA2687	DMSO	3	0.00673882
3	ECA2687	DMSO	5	0.001757651
3	ECA2687	DMSO	7	0.000960692
4	ECA2687	DMSO	0	0.5
4	ECA2687	DMSO	1	0.051307351
4	ECA2687	DMSO	3	0.003641374
4	ECA2687	DMSO	5	0.003847598
4	ECA2687	DMSO	7	0.000117275
5	ECA2687	DMSO	0	0.5
5	ECA2687	DMSO	1	0.064490759
5	ECA2687	DMSO	3	0.008734735
5	ECA2687	DMSO	5	0.011439213
5	ECA2687	DMSO	7	0
6	ECA2687	DMSO	0	0.5
6	ECA2687	DMSO	1	0.036479321
6	ECA2687	DMSO	3	0.010240533
6	ECA2687	DMSO	5	0.001672101
6	ECA2687	DMSO	7	0.000263435
7	ECA2687	DMSO	0	0.5
7	ECA2687	DMSO	1	0.059531773
7	ECA2687	DMSO	3	0.007309389
7	ECA2687	DMSO	3	0.00050813
7	ECA2687	DMSO	5	0.003777594
7	ECA2687	DMSO	7	0.002068338
8	ECA2687	DMSO	0	0.5
8	ECA2687	DMSO	3	0.014354926
8	ECA2687	DMSO	5	0.000669165
8	ECA2687	DMSO	7	7.37463E-05
9	ECA2687	DMSO	0	0.5
9	ECA2687	DMSO	1	0.117974295
9	ECA2687	DMSO	3	0.027174506
9	ECA2687	DMSO	5	0.000431081
9	ECA2687	DMSO	7	0.000878735
10	ECA2687	DMSO	0	0.5
10	ECA2687	DMSO	3	0.005156435
10	ECA2687	DMSO	5	0.002208796
10	ECA2687	DMSO	7	0.00046307
1	ECA2687	Ivermectin	0	0.5
1	ECA2687	Ivermectin	1	0.105294646
1	ECA2687	Ivermectin	3	0.998666159
1	ECA2687	Ivermectin	5	0.999717354
1	ECA2687	Ivermectin	7	0.999820553
2	ECA2687	Ivermectin	0	0.5
2	ECA2687	Ivermectin	1	0.04515778
2	ECA2687	Ivermectin	3	0.999511002
2	ECA2687	Ivermectin	5	0.99987168
2	ECA2687	Ivermectin	7	1
3	ECA2687	Ivermectin	0	0.5
3	ECA2687	Ivermectin	1	0.031815528
3	ECA2687	Ivermectin	3	0.073654391
3	ECA2687	Ivermectin	5	0.67881016
3	ECA2687	Ivermectin	7	0.982945531
4	ECA2687	Ivermectin	0	0.5
4	ECA2687	Ivermectin	1	0.063122299
4	ECA2687	Ivermectin	3	0.987378084
4	ECA2687	Ivermectin	5	0.99973176
4	ECA2687	Ivermectin	7	1
5	ECA2687	Ivermectin	0	0.5
5	ECA2687	Ivermectin	1	0.105573521
5	ECA2687	Ivermectin	3	0.99778424
5	ECA2687	Ivermectin	5	0.999685257
5	ECA2687	Ivermectin	7	1
6	ECA2687	Ivermectin	0	0.5
6	ECA2687	Ivermectin	1	0.092098378
6	ECA2687	Ivermectin	3	0.988071777
6	ECA2687	Ivermectin	5	0.999937648
6	ECA2687	Ivermectin	7	1
7	ECA2687	Ivermectin	0	0.5
7	ECA2687	Ivermectin	1	0.082450153
7	ECA2687	Ivermectin	1	0.811283274
7	ECA2687	Ivermectin	3	0.993597132
7	ECA2687	Ivermectin	5	1
7	ECA2687	Ivermectin	7	1
8	ECA2687	Ivermectin	0	0.5
8	ECA2687	Ivermectin	1	0.038291605
8	ECA2687	Ivermectin	3	0.98920586
8	ECA2687	Ivermectin	5	0.999830719
8	ECA2687	Ivermectin	7	1
8	ECA2687	Ivermectin	7	1
9	ECA2687	Ivermectin	0	0.5
9	ECA2687	Ivermectin	1	0.098281016
9	ECA2687	Ivermectin	3	0.996517028
9	ECA2687	Ivermectin	5	0.999878471
9	ECA2687	Ivermectin	7	1
10	ECA2687	Ivermectin	0	0.5
10	ECA2687	Ivermectin	1	0.018978102
10	ECA2687	Ivermectin	3	0.997209392
10	ECA2687	Ivermectin	5	1
10	ECA2687	Ivermectin	7	1
1	ECA2688	DMSO	0	0.5
1	ECA2688	DMSO	1	0.129840547
1	ECA2688	DMSO	3	0.261581331
1	ECA2688	DMSO	5	0.112859885
1	ECA2688	DMSO	7	0.052607432
2	ECA2688	DMSO	0	0.5
2	ECA2688	DMSO	1	0.290151206
2	ECA2688	DMSO	3	0.162271805
2	ECA2688	DMSO	5	0.041791045
2	ECA2688	DMSO	7	0.024032416
3	ECA2688	DMSO	0	0.5
3	ECA2688	DMSO	1	0.380212189
3	ECA2688	DMSO	3	0.390287237
3	ECA2688	DMSO	5	0.222763761
3	ECA2688	DMSO	7	0.006885593
4	ECA2688	DMSO	0	0.5
4	ECA2688	DMSO	1	0.376205788
4	ECA2688	DMSO	3	0.067463706
4	ECA2688	DMSO	5	0.041748389
4	ECA2688	DMSO	7	0.025553967
5	ECA2688	DMSO	0	0.5
5	ECA2688	DMSO	1	0.251512532
5	ECA2688	DMSO	3	0.576710582
5	ECA2688	DMSO	5	0.532927797
5	ECA2688	DMSO	7	0.21192053
6	ECA2688	DMSO	0	0.5
6	ECA2688	DMSO	1	0.207521827
6	ECA2688	DMSO	3	0.219068736
6	ECA2688	DMSO	5	0.1453149
6	ECA2688	DMSO	7	0.024878641
7	ECA2688	DMSO	0	0.5
7	ECA2688	DMSO	1	0.595224396
7	ECA2688	DMSO	3	0.435483871
7	ECA2688	DMSO	5	0.005681818
7	ECA2688	DMSO	7	0.014558473
8	ECA2688	DMSO	0	0.5
8	ECA2688	DMSO	1	0.362197671
8	ECA2688	DMSO	3	0.470346246
8	ECA2688	DMSO	5	0.3040502
8	ECA2688	DMSO	7	0.166601715
9	ECA2688	DMSO	0	0.5
9	ECA2688	DMSO	1	0.53491298
9	ECA2688	DMSO	3	0.451150895
9	ECA2688	DMSO	5	0.332865497
9	ECA2688	DMSO	7	0.034070315
10	ECA2688	DMSO	0	0.5
10	ECA2688	DMSO	1	0.393292683
10	ECA2688	DMSO	1	0.406779661
10	ECA2688	DMSO	3	0.378783338
10	ECA2688	DMSO	5	0.354667844
10	ECA2688	DMSO	7	0.052835505
1	ECA2688	Ivermectin	0	0.5
1	ECA2688	Ivermectin	1	0.318299445
1	ECA2688	Ivermectin	3	0.000929368
1	ECA2688	Ivermectin	5	0.00034395
1	ECA2688	Ivermectin	7	0
2	ECA2688	Ivermectin	0	0.5
2	ECA2688	Ivermectin	1	0.185905225
2	ECA2688	Ivermectin	3	0.005266238
2	ECA2688	Ivermectin	5	0
2	ECA2688	Ivermectin	7	0
3	ECA2688	Ivermectin	0	0.5
3	ECA2688	Ivermectin	1	0.342038036
3	ECA2688	Ivermectin	3	0.005275605
3	ECA2688	Ivermectin	5	0
3	ECA2688	Ivermectin	7	0
4	ECA2688	Ivermectin	0	0.5
4	ECA2688	Ivermectin	1	0.338461538
4	ECA2688	Ivermectin	3	0.007831073
4	ECA2688	Ivermectin	5	0.000328343
4	ECA2688	Ivermectin	7	0
5	ECA2688	Ivermectin	0	0.5
5	ECA2688	Ivermectin	1	0.421553498
5	ECA2688	Ivermectin	3	0.003408957
5	ECA2688	Ivermectin	5	0.000271223
5	ECA2688	Ivermectin	7	0
6	ECA2688	Ivermectin	0	0.5
6	ECA2688	Ivermectin	1	0.3502523
6	ECA2688	Ivermectin	3	0.002311757
6	ECA2688	Ivermectin	5	9.16758E-05
6	ECA2688	Ivermectin	7	0
7	ECA2688	Ivermectin	0	0.5
7	ECA2688	Ivermectin	1	0.468161683
7	ECA2688	Ivermectin	3	0.116030093
7	ECA2688	Ivermectin	5	0.001114284
7	ECA2688	Ivermectin	7	0
8	ECA2688	Ivermectin	0	0.5
8	ECA2688	Ivermectin	1	0.323428214
8	ECA2688	Ivermectin	3	0.001329002
8	ECA2688	Ivermectin	5	6.88563E-05
8	ECA2688	Ivermectin	7	0
9	ECA2688	Ivermectin	0	0.5
9	ECA2688	Ivermectin	1	0.415177479
9	ECA2688	Ivermectin	3	0.005194042
9	ECA2688	Ivermectin	5	0.000328515
9	ECA2688	Ivermectin	7	0
10	ECA2688	Ivermectin	0	0.5
10	ECA2688	Ivermectin	1	0.389224138
10	ECA2688	Ivermectin	3	0.00116144
10	ECA2688	Ivermectin	5	0
10	ECA2688	Ivermectin	7	0
1	ECA2689	DMSO	0	0.5
1	ECA2689	DMSO	1	0.061412757
1	ECA2689	DMSO	3	0.005432937
1	ECA2689	DMSO	5	0
1	ECA2689	DMSO	7	0.001226325
2	ECA2689	DMSO	0	0.5
2	ECA2689	DMSO	1	0.09039548
2	ECA2689	DMSO	3	0.003991788
2	ECA2689	DMSO	5	0.005309351
2	ECA2689	DMSO	7	0.002350374
3	ECA2689	DMSO	0	0.5
3	ECA2689	DMSO	1	0.028985507
3	ECA2689	DMSO	3	0.005839023
3	ECA2689	DMSO	5	0.002172437
3	ECA2689	DMSO	7	6.93529E-05
4	ECA2689	DMSO	0	0.5
4	ECA2689	DMSO	1	0.054054054
4	ECA2689	DMSO	3	0.007647809
4	ECA2689	DMSO	5	0.003103448
4	ECA2689	DMSO	7	0.004616418
5	ECA2689	DMSO	0	0.5
5	ECA2689	DMSO	1	0.062754871
5	ECA2689	DMSO	3	0.001824034
5	ECA2689	DMSO	5	0.002293578
5	ECA2689	DMSO	7	0.006401724
6	ECA2689	DMSO	0	0.5
6	ECA2689	DMSO	1	0.009423704
6	ECA2689	DMSO	3	0.009576537
6	ECA2689	DMSO	5	0.000334158
6	ECA2689	DMSO	7	6.98714E-05
7	ECA2689	DMSO	0	0.5
7	ECA2689	DMSO	1	0.125049
7	ECA2689	DMSO	3	0.012413927
7	ECA2689	DMSO	5	0.00407439
7	ECA2689	DMSO	7	0.001887056
8	ECA2689	DMSO	0	0.5
8	ECA2689	DMSO	1	0.038899083
8	ECA2689	DMSO	3	0.00657999
8	ECA2689	DMSO	5	0.009030565
8	ECA2689	DMSO	7	0.000187882
9	ECA2689	DMSO	0	0.5
9	ECA2689	DMSO	1	0.072327715
9	ECA2689	DMSO	3	0.006432592
9	ECA2689	DMSO	5	0.013663133
9	ECA2689	DMSO	7	0.000111894
10	ECA2689	DMSO	0	0.5
10	ECA2689	DMSO	1	0.024070022
10	ECA2689	DMSO	3	0.001347255
10	ECA2689	DMSO	5	0.000132363
10	ECA2689	DMSO	7	0.000986777
1	ECA2689	Ivermectin	0	0.5
1	ECA2689	Ivermectin	1	0.033625521
1	ECA2689	Ivermectin	3	0.006797825
1	ECA2689	Ivermectin	5	0.000321983
1	ECA2689	Ivermectin	7	0.000182665
2	ECA2689	Ivermectin	0	0.5
2	ECA2689	Ivermectin	1	0.01412567
2	ECA2689	Ivermectin	3	0.001757469
2	ECA2689	Ivermectin	5	0.003004854
2	ECA2689	Ivermectin	7	0.000920876
3	ECA2689	Ivermectin	0	0.5
3	ECA2689	Ivermectin	1	0.137614679
3	ECA2689	Ivermectin	3	0.000621568
3	ECA2689	Ivermectin	5	0.000812282
3	ECA2689	Ivermectin	7	0
4	ECA2689	Ivermectin	0	0.5
4	ECA2689	Ivermectin	1	0.012931034
4	ECA2689	Ivermectin	3	0.004864745
4	ECA2689	Ivermectin	5	6.34357E-05
5	ECA2689	Ivermectin	0	0.5
5	ECA2689	Ivermectin	1	0.057001851
5	ECA2689	Ivermectin	3	0.003092204
5	ECA2689	Ivermectin	5	0.00045428
5	ECA2689	Ivermectin	7	0.000494968
6	ECA2689	Ivermectin	0	0.5
6	ECA2689	Ivermectin	1	0.088570836
6	ECA2689	Ivermectin	3	0.007682235
6	ECA2689	Ivermectin	5	0.042450142
6	ECA2689	Ivermectin	7	0.001560837
7	ECA2689	Ivermectin	0	0.5
7	ECA2689	Ivermectin	1	0.097576038
7	ECA2689	Ivermectin	3	0.004497354
7	ECA2689	Ivermectin	5	0.003662365
7	ECA2689	Ivermectin	7	0.003445065
8	ECA2689	Ivermectin	0	0.5
8	ECA2689	Ivermectin	1	0.05919053
8	ECA2689	Ivermectin	3	0.000101864
8	ECA2689	Ivermectin	5	6.97301E-05
8	ECA2689	Ivermectin	7	6.78472E-05
9	ECA2689	Ivermectin	0	0.5
9	ECA2689	Ivermectin	1	0.042754885
9	ECA2689	Ivermectin	3	0.003214953
9	ECA2689	Ivermectin	5	0.001000188
9	ECA2689	Ivermectin	7	0.002044154
10	ECA2689	Ivermectin	0	0.5
10	ECA2689	Ivermectin	1	0.049958089
10	ECA2689	Ivermectin	3	0.002531308
10	ECA2689	Ivermectin	5	0.000270856
10	ECA2689	Ivermectin	7	0.000974002
1	ECA2690	DMSO	0	0.5
1	ECA2690	DMSO	1	0.035033805
1	ECA2690	DMSO	3	0.008678979
1	ECA2690	DMSO	5	0.000324465
1	ECA2690	DMSO	7	6.11808E-05
2	ECA2690	DMSO	0	0.5
2	ECA2690	DMSO	1	0.042715349
2	ECA2690	DMSO	3	0.00024216
2	ECA2690	DMSO	5	0.000169033
2	ECA2690	DMSO	7	6.68181E-05
3	ECA2690	DMSO	0	0.5
3	ECA2690	DMSO	1	0.060879659
3	ECA2690	DMSO	3	0.006669282
3	ECA2690	DMSO	5	0.001311598
3	ECA2690	DMSO	7	0.000217644
4	ECA2690	DMSO	0	0.5
4	ECA2690	DMSO	1	0.019546028
4	ECA2690	DMSO	3	0.009081101
4	ECA2690	DMSO	5	0.000781639
4	ECA2690	DMSO	7	0.000352014
5	ECA2690	DMSO	0	0.5
5	ECA2690	DMSO	1	0.095541401
5	ECA2690	DMSO	3	0.012109087
5	ECA2690	DMSO	5	0
5	ECA2690	DMSO	7	0.000509276
6	ECA2690	DMSO	0	0.5
6	ECA2690	DMSO	1	0.100387297
6	ECA2690	DMSO	3	0.005214368
6	ECA2690	DMSO	5	0.008490957
6	ECA2690	DMSO	7	0.001485788
7	ECA2690	DMSO	0	0.5
7	ECA2690	DMSO	1	0.060515021
7	ECA2690	DMSO	3	0.049512879
7	ECA2690	DMSO	5	0.003406538
7	ECA2690	DMSO	7	0.001278084
8	ECA2690	DMSO	0	0.5
8	ECA2690	DMSO	1	0.01460396
8	ECA2690	DMSO	3	0.002870539
8	ECA2690	DMSO	5	0.00205193
8	ECA2690	DMSO	7	0.000222173
9	ECA2690	DMSO	0	0.5
9	ECA2690	DMSO	1	0.017540956
9	ECA2690	DMSO	3	0.010813267
9	ECA2690	DMSO	5	0.001055669
9	ECA2690	DMSO	7	0.001915136
10	ECA2690	DMSO	0	0.5
10	ECA2690	DMSO	1	0.036289609
10	ECA2690	DMSO	3	0.009930487
10	ECA2690	DMSO	5	0.000512708
10	ECA2690	DMSO	7	0.000971503
1	ECA2690	Ivermectin	0	0.5
1	ECA2690	Ivermectin	1	0.051763628
1	ECA2690	Ivermectin	3	0.999913345
1	ECA2690	Ivermectin	5	0.999272251
1	ECA2690	Ivermectin	7	1
1	ECA2690	Ivermectin	7	1
2	ECA2690	Ivermectin	0	0.5
2	ECA2690	Ivermectin	1	0.056478405
2	ECA2690	Ivermectin	3	0.998788735
2	ECA2690	Ivermectin	5	1
2	ECA2690	Ivermectin	7	1
3	ECA2690	Ivermectin	0	0.5
3	ECA2690	Ivermectin	1	0.066608238
3	ECA2690	Ivermectin	3	0.997494217
3	ECA2690	Ivermectin	5	1
3	ECA2690	Ivermectin	7	1
4	ECA2690	Ivermectin	0	0.5
4	ECA2690	Ivermectin	1	0.048579824
4	ECA2690	Ivermectin	3	0.994355672
4	ECA2690	Ivermectin	5	0.999931063
4	ECA2690	Ivermectin	7	1
5	ECA2690	Ivermectin	0	0.5
5	ECA2690	Ivermectin	1	0.112032265
5	ECA2690	Ivermectin	3	0.998256625
5	ECA2690	Ivermectin	5	1
5	ECA2690	Ivermectin	7	1
6	ECA2690	Ivermectin	0	0.5
6	ECA2690	Ivermectin	1	0.110466171
6	ECA2690	Ivermectin	3	0.997845859
6	ECA2690	Ivermectin	5	1
6	ECA2690	Ivermectin	7	1
7	ECA2690	Ivermectin	0	0.5
7	ECA2690	Ivermectin	1	0.018562764
7	ECA2690	Ivermectin	3	0.996884441
7	ECA2690	Ivermectin	5	0.99977405
8	ECA2690	Ivermectin	0	0.5
8	ECA2690	Ivermectin	1	0.031208203
8	ECA2690	Ivermectin	3	0.991852384
8	ECA2690	Ivermectin	5	0.999836823
8	ECA2690	Ivermectin	7	1
8	ECA2690	Ivermectin	7	1
9	ECA2690	Ivermectin	0	0.5
9	ECA2690	Ivermectin	1	0.038617201
9	ECA2690	Ivermectin	3	0.994198808
9	ECA2690	Ivermectin	5	1
9	ECA2690	Ivermectin	7	1
10	ECA2690	Ivermectin	0	0.5
10	ECA2690	Ivermectin	1	0.030969609
10	ECA2690	Ivermectin	3	0.979686295
10	ECA2690	Ivermectin	5	0.999099403
10	ECA2690	Ivermectin	7	1
1	ECA882	DMSO	0	0.5
1	ECA882	DMSO	1	0.398286938
1	ECA882	DMSO	3	0.443875061
1	ECA882	DMSO	7	0.407836153
2	ECA882	DMSO	0	0.5
2	ECA882	DMSO	1	0.239298608
2	ECA882	DMSO	3	0.328990228
2	ECA882	DMSO	5	0.288175411
2	ECA882	DMSO	7	0.352791878
3	ECA882	DMSO	0	0.5
3	ECA882	DMSO	1	0.370584653
3	ECA882	DMSO	3	0.465943601
3	ECA882	DMSO	5	0.451038576
3	ECA882	DMSO	7	0.507197697
4	ECA882	DMSO	0	0.5
4	ECA882	DMSO	1	0.424206111
4	ECA882	DMSO	3	0.474174428
4	ECA882	DMSO	5	0.504806443
4	ECA882	DMSO	7	0.528605201
5	ECA882	DMSO	0	0.5
5	ECA882	DMSO	1	0.46539712
5	ECA882	DMSO	3	0.323671498
5	ECA882	DMSO	3	0.395051875
5	ECA882	DMSO	5	0.427009295
5	ECA882	DMSO	7	0.37264405
6	ECA882	DMSO	0	0.5
6	ECA882	DMSO	1	0.434437086
6	ECA882	DMSO	3	0.444680851
6	ECA882	DMSO	7	0.449251248
7	ECA882	DMSO	0	0.5
7	ECA882	DMSO	1	0.450808625
7	ECA882	DMSO	3	0.462334362
7	ECA882	DMSO	5	0.257887014
7	ECA882	DMSO	5	0.26150748
7	ECA882	DMSO	7	0.339881224
8	ECA882	DMSO	0	0.5
8	ECA882	DMSO	1	0.443857332
8	ECA882	DMSO	3	0.553438892
8	ECA882	DMSO	5	0.543868272
8	ECA882	DMSO	7	0.73512252
9	ECA882	DMSO	0	0.5
9	ECA882	DMSO	1	0.474770003
9	ECA882	DMSO	3	0.489197225
9	ECA882	DMSO	5	0.512946116
9	ECA882	DMSO	7	0.385172414
10	ECA882	DMSO	0	0.5
10	ECA882	DMSO	1	0.391385768
10	ECA882	DMSO	3	0.460512643
10	ECA882	DMSO	5	0.359344262
10	ECA882	DMSO	7	0.259799453
1	ECA882	Ivermectin	0	0.5
1	ECA882	Ivermectin	1	0.266378066
1	ECA882	Ivermectin	3	0.12401104
1	ECA882	Ivermectin	5	0.027894257
1	ECA882	Ivermectin	7	0.068459254
2	ECA882	Ivermectin	0	0.5
2	ECA882	Ivermectin	1	0.354916067
2	ECA882	Ivermectin	3	0.085506627
2	ECA882	Ivermectin	5	0.072863568
3	ECA882	Ivermectin	0	0.5
3	ECA882	Ivermectin	1	0.459117456
3	ECA882	Ivermectin	3	0.457366589
3	ECA882	Ivermectin	5	0.111298482
4	ECA882	Ivermectin	0	0.5
4	ECA882	Ivermectin	1	0.379585327
4	ECA882	Ivermectin	3	0.214242424
4	ECA882	Ivermectin	5	0.341445563
4	ECA882	Ivermectin	7	0.467816092
5	ECA882	Ivermectin	0	0.5
5	ECA882	Ivermectin	1	0.355161787
5	ECA882	Ivermectin	3	0.298102981
5	ECA882	Ivermectin	5	0.09215396
5	ECA882	Ivermectin	7	0.249718785
6	ECA882	Ivermectin	0	0.5
6	ECA882	Ivermectin	3	0.432982694
6	ECA882	Ivermectin	5	0.318986569
6	ECA882	Ivermectin	7	0.327563825
7	ECA882	Ivermectin	0	0.5
7	ECA882	Ivermectin	1	0.410714286
7	ECA882	Ivermectin	3	0.153797064
7	ECA882	Ivermectin	5	0.325596817
7	ECA882	Ivermectin	7	0.616224649
8	ECA882	Ivermectin	0	0.5
8	ECA882	Ivermectin	1	0.579981291
8	ECA882	Ivermectin	3	0.411413969
8	ECA882	Ivermectin	5	0.417915106
8	ECA882	Ivermectin	7	0.399386738
9	ECA882	Ivermectin	0	0.5
9	ECA882	Ivermectin	1	0.581632653
9	ECA882	Ivermectin	3	0.576619533
9	ECA882	Ivermectin	5	0.731522426
9	ECA882	Ivermectin	7	0.94453822
10	ECA882	Ivermectin	0	0.5
10	ECA882	Ivermectin	1	0.544504722
10	ECA882	Ivermectin	3	0.802992519
10	ECA882	Ivermectin	5	0.785420099
10	ECA882	Ivermectin	7	0.843793391
1	N2	DMSO	0	0.5
1	N2	DMSO	1	0.356234097
1	N2	DMSO	3	0.436724566
1	N2	DMSO	5	0.407789233
1	N2	DMSO	7	0.449745084
2	N2	DMSO	0	0.5
2	N2	DMSO	1	0.352555701
2	N2	DMSO	3	0.46728972
2	N2	DMSO	5	0.433777778
2	N2	DMSO	7	0.496631376
3	N2	DMSO	0	0.5
3	N2	DMSO	1	0.498316498
3	N2	DMSO	3	0.42064951
3	N2	DMSO	5	0.38580799
3	N2	DMSO	7	0.330836454
4	N2	DMSO	0	0.5
4	N2	DMSO	1	0.526842584
4	N2	DMSO	3	0.360058309
4	N2	DMSO	5	0.542496051
4	N2	DMSO	7	0.61553589
5	N2	DMSO	0	0.5
5	N2	DMSO	1	0.432572614
5	N2	DMSO	3	0.483817427
5	N2	DMSO	5	0.338235294
5	N2	DMSO	7	0.387060159
6	N2	DMSO	0	0.5
6	N2	DMSO	1	0.57718894
6	N2	DMSO	3	0.720324509
6	N2	DMSO	5	0.733916624
6	N2	DMSO	7	0.752723059
7	N2	DMSO	0	0.5
7	N2	DMSO	1	0.727272727
7	N2	DMSO	3	0.810602025
7	N2	DMSO	5	0.747368421
7	N2	DMSO	7	0.651798307
8	N2	DMSO	0	0.5
8	N2	DMSO	1	0.525799794
8	N2	DMSO	3	0.504492754
8	N2	DMSO	5	0.75297383
8	N2	DMSO	7	0.660244648
9	N2	DMSO	0	0.5
9	N2	DMSO	3	0.54592685
9	N2	DMSO	5	0.559397163
9	N2	DMSO	7	0.679614988
10	N2	DMSO	0	0.5
10	N2	DMSO	1	0.399202592
10	N2	DMSO	3	0.238404855
10	N2	DMSO	5	0.305894849
10	N2	DMSO	7	0.206338939
1	N2	Ivermectin	0	0.5
1	N2	Ivermectin	1	0.438713999
1	N2	Ivermectin	3	0.952546296
1	N2	Ivermectin	5	0.825022665
1	N2	Ivermectin	7	0.900860303
2	N2	Ivermectin	0	0.5
2	N2	Ivermectin	1	0.385933273
2	N2	Ivermectin	3	0.1323704
2	N2	Ivermectin	5	0.078918919
2	N2	Ivermectin	7	0.150126156
3	N2	Ivermectin	0	0.5
3	N2	Ivermectin	1	0.430686406
3	N2	Ivermectin	3	0.53589643
3	N2	Ivermectin	5	0.702527544
3	N2	Ivermectin	7	0.779253492
4	N2	Ivermectin	0	0.5
4	N2	Ivermectin	1	0.280574198
4	N2	Ivermectin	3	0.238095238
4	N2	Ivermectin	5	0.233719008
4	N2	Ivermectin	7	0.3130227
5	N2	Ivermectin	0	0.5
5	N2	Ivermectin	1	0.713660519
5	N2	Ivermectin	3	0.770797227
5	N2	Ivermectin	5	0.846934461
5	N2	Ivermectin	7	0.630363806
6	N2	Ivermectin	0	0.5
6	N2	Ivermectin	1	0.616323417
6	N2	Ivermectin	3	0.783355948
6	N2	Ivermectin	5	0.839694656
6	N2	Ivermectin	7	0.676056338
7	N2	Ivermectin	0	0.5
7	N2	Ivermectin	1	0.565789474
7	N2	Ivermectin	3	0.705583756
7	N2	Ivermectin	7	0.775954454
7	N2	Ivermectin	7	0.769059791
8	N2	Ivermectin	0	0.5
8	N2	Ivermectin	1	0.459869848
8	N2	Ivermectin	3	0.431174089
8	N2	Ivermectin	5	0.284175642
8	N2	Ivermectin	7	0.38392283
9	N2	Ivermectin	0	0.5
9	N2	Ivermectin	1	0.440692275
9	N2	Ivermectin	3	0.547970767
9	N2	Ivermectin	5	0.730164044
9	N2	Ivermectin	7	0.757611704
10	N2	Ivermectin	0	0.5
10	N2	Ivermectin	1	0.461555705
10	N2	Ivermectin	3	0.327113934
10	N2	Ivermectin	5	0.347188852
10	N2	Ivermectin	7	0.245634459
1	PHX2481	DMSO	0	0.5
1	PHX2481	DMSO	1	0.416485041
1	PHX2481	DMSO	3	0.189682966
1	PHX2481	DMSO	5	0.150822894
1	PHX2481	DMSO	7	0.079814385
2	PHX2481	DMSO	0	0.5
2	PHX2481	DMSO	1	0.407823252
2	PHX2481	DMSO	3	0.508964143
2	PHX2481	DMSO	5	0.421595225
2	PHX2481	DMSO	7	0.472727273
3	PHX2481	DMSO	0	0.5
3	PHX2481	DMSO	1	0.430550745
3	PHX2481	DMSO	3	0.30307106
3	PHX2481	DMSO	5	0.135326913
3	PHX2481	DMSO	7	0.192880259
4	PHX2481	DMSO	0	0.5
4	PHX2481	DMSO	1	0.449646162
4	PHX2481	DMSO	3	0.516294227
4	PHX2481	DMSO	5	0.603435583
4	PHX2481	DMSO	7	0.600477042
5	PHX2481	DMSO	0	0.5
5	PHX2481	DMSO	1	0.499142141
5	PHX2481	DMSO	3	0.516788321
5	PHX2481	DMSO	5	0.462121212
5	PHX2481	DMSO	7	0.385323827
6	PHX2481	DMSO	0	0.5
6	PHX2481	DMSO	1	0.521718377
6	PHX2481	DMSO	3	0.566576087
6	PHX2481	DMSO	5	0.523977901
6	PHX2481	DMSO	7	0.397563401
7	PHX2481	DMSO	0	0.5
7	PHX2481	DMSO	5	0.394149727
7	PHX2481	DMSO	7	0.528163479
8	PHX2481	DMSO	0	0.5
8	PHX2481	DMSO	1	0.623465211
8	PHX2481	DMSO	3	0.404184656
8	PHX2481	DMSO	5	0.687211982
8	PHX2481	DMSO	7	0.673543689
9	PHX2481	DMSO	0	0.5
9	PHX2481	DMSO	1	0.450510605
9	PHX2481	DMSO	3	0.2908
9	PHX2481	DMSO	5	0.314548803
9	PHX2481	DMSO	7	0.05493925
10	PHX2481	DMSO	0	0.5
10	PHX2481	DMSO	1	0.39787147
10	PHX2481	DMSO	3	0.239376771
10	PHX2481	DMSO	5	0.224400871
10	PHX2481	DMSO	7	0.161554192
1	PHX2481	Ivermectin	0	0.5
1	PHX2481	Ivermectin	1	0.349360614
1	PHX2481	Ivermectin	5	0.045848476
1	PHX2481	Ivermectin	7	0.014467746
2	PHX2481	Ivermectin	0	0.5
2	PHX2481	Ivermectin	1	0.257861635
2	PHX2481	Ivermectin	3	0.422563688
2	PHX2481	Ivermectin	5	0.215868109
2	PHX2481	Ivermectin	7	0.832817337
3	PHX2481	Ivermectin	0	0.5
3	PHX2481	Ivermectin	1	0.517096581
3	PHX2481	Ivermectin	3	0.155168409
3	PHX2481	Ivermectin	5	0.016300874
3	PHX2481	Ivermectin	7	0.004210034
4	PHX2481	Ivermectin	0	0.5
4	PHX2481	Ivermectin	1	0.361294017
4	PHX2481	Ivermectin	3	0.270124621
4	PHX2481	Ivermectin	5	0.078536585
4	PHX2481	Ivermectin	7	0.11841405
5	PHX2481	Ivermectin	0	0.5
5	PHX2481	Ivermectin	1	0.456539735
5	PHX2481	Ivermectin	3	0.294196429
5	PHX2481	Ivermectin	5	0.099306158
5	PHX2481	Ivermectin	7	0.02189546
6	PHX2481	Ivermectin	0	0.5
6	PHX2481	Ivermectin	1	0.365561044
6	PHX2481	Ivermectin	3	0.299557032
6	PHX2481	Ivermectin	5	0.091486184
6	PHX2481	Ivermectin	7	0.041272085
7	PHX2481	Ivermectin	0	0.5
7	PHX2481	Ivermectin	1	0.653175387
7	PHX2481	Ivermectin	3	0.288461538
7	PHX2481	Ivermectin	5	0.058652095
7	PHX2481	Ivermectin	7	0.01184771
8	PHX2481	Ivermectin	0	0.5
8	PHX2481	Ivermectin	1	0.599695586
8	PHX2481	Ivermectin	3	0.457508731
8	PHX2481	Ivermectin	5	0.143659181
8	PHX2481	Ivermectin	7	0.016233766
9	PHX2481	Ivermectin	0	0.5
9	PHX2481	Ivermectin	1	0.306465155
9	PHX2481	Ivermectin	3	0.403087479
9	PHX2481	Ivermectin	5	0.451311108
9	PHX2481	Ivermectin	7	0.204827916
10	PHX2481	Ivermectin	0	0.5
10	PHX2481	Ivermectin	1	0.31316726
10	PHX2481	Ivermectin	3	0.239748578
10	PHX2481	Ivermectin	5	0.211692598
10	PHX2481	Ivermectin	7	0.330475782
1	PHX2502	DMSO	0	0.5
1	PHX2502	DMSO	1	0.017402377
1	PHX2502	DMSO	3	0.005839984
1	PHX2502	DMSO	5	0.000598802
1	PHX2502	DMSO	7	0.000803154
2	PHX2502	DMSO	0	0.5
2	PHX2502	DMSO	1	0.077779624
2	PHX2502	DMSO	3	0.002942138
2	PHX2502	DMSO	5	0.003396695
2	PHX2502	DMSO	7	0.000130285
3	PHX2502	DMSO	0	0.5
3	PHX2502	DMSO	1	0.059528198
3	PHX2502	DMSO	5	0.003061485
3	PHX2502	DMSO	7	0.00014498
4	PHX2502	DMSO	0	0.5
4	PHX2502	DMSO	1	0.042767296
4	PHX2502	DMSO	3	0.008214356
4	PHX2502	DMSO	5	0.001419287
4	PHX2502	DMSO	7	0.000948467
5	PHX2502	DMSO	0	0.5
5	PHX2502	DMSO	1	0.045427729
5	PHX2502	DMSO	3	0.003376667
5	PHX2502	DMSO	5	0.002503941
5	PHX2502	DMSO	7	0.002020045
6	PHX2502	DMSO	0	0.5
6	PHX2502	DMSO	1	0.114849785
6	PHX2502	DMSO	3	0.027170311
6	PHX2502	DMSO	5	0.00867052
6	PHX2502	DMSO	7	0.009817077
7	PHX2502	DMSO	0	0.5
7	PHX2502	DMSO	1	0.030562585
7	PHX2502	DMSO	3	0.000103284
7	PHX2502	DMSO	5	0.001952172
7	PHX2502	DMSO	7	0.000669593
8	PHX2502	DMSO	0	0.5
8	PHX2502	DMSO	1	0.070391061
8	PHX2502	DMSO	3	0.007800483
8	PHX2502	DMSO	5	0.001825617
9	PHX2502	DMSO	0	0.5
9	PHX2502	DMSO	1	0.051724138
9	PHX2502	DMSO	3	0.00582558
9	PHX2502	DMSO	5	0.00159775
9	PHX2502	DMSO	7	0.000353907
10	PHX2502	DMSO	0	0.5
10	PHX2502	DMSO	1	0.10034338
10	PHX2502	DMSO	3	0.013343037
10	PHX2502	DMSO	5	0.002430439
10	PHX2502	DMSO	7	0.005819521
1	PHX2502	Ivermectin	0	0.5
1	PHX2502	Ivermectin	1	0.058526316
1	PHX2502	Ivermectin	3	0.002592913
1	PHX2502	Ivermectin	5	0.000882471
1	PHX2502	Ivermectin	7	0.004510166
2	PHX2502	Ivermectin	0	0.5
2	PHX2502	Ivermectin	1	0.011434172
2	PHX2502	Ivermectin	3	0.0001276
2	PHX2502	Ivermectin	5	0.000775976
2	PHX2502	Ivermectin	7	0
3	PHX2502	Ivermectin	0	0.5
3	PHX2502	Ivermectin	1	0.089638369
3	PHX2502	Ivermectin	3	0.000187776
3	PHX2502	Ivermectin	5	0.001642486
3	PHX2502	Ivermectin	7	0.001914389
4	PHX2502	Ivermectin	0	0.5
4	PHX2502	Ivermectin	1	0.057709648
4	PHX2502	Ivermectin	3	0.001994416
4	PHX2502	Ivermectin	5	0.000204694
4	PHX2502	Ivermectin	7	0.000617208
5	PHX2502	Ivermectin	0	0.5
5	PHX2502	Ivermectin	1	0.083169515
5	PHX2502	Ivermectin	3	0.005015045
5	PHX2502	Ivermectin	5	0.000159579
5	PHX2502	Ivermectin	7	0.000339282
6	PHX2502	Ivermectin	0	0.5
6	PHX2502	Ivermectin	1	0.038098507
6	PHX2502	Ivermectin	3	0.00923277
6	PHX2502	Ivermectin	5	0.000463929
6	PHX2502	Ivermectin	7	0.000865908
7	PHX2502	Ivermectin	0	0.5
7	PHX2502	Ivermectin	1	0.048740287
7	PHX2502	Ivermectin	3	0.015267176
7	PHX2502	Ivermectin	5	0.013620267
7	PHX2502	Ivermectin	7	0.004396483
8	PHX2502	Ivermectin	0	0.5
8	PHX2502	Ivermectin	1	0.047069767
8	PHX2502	Ivermectin	3	0.003266788
8	PHX2502	Ivermectin	5	0.002948074
8	PHX2502	Ivermectin	7	0.000225606
9	PHX2502	Ivermectin	0	0.5
9	PHX2502	Ivermectin	1	0.097406233
9	PHX2502	Ivermectin	3	0.000987078
9	PHX2502	Ivermectin	5	0.000197122
9	PHX2502	Ivermectin	7	0.003120596
10	PHX2502	Ivermectin	0	0.5
10	PHX2502	Ivermectin	1	0.061992525
10	PHX2502	Ivermectin	3	0.00178778
10	PHX2502	Ivermectin	5	0.000124409
10	PHX2502	Ivermectin	7	0
1	PHX2647	DMSO	0	0.5
1	PHX2647	DMSO	1	0.258084577
1	PHX2647	DMSO	3	0.486486486
1	PHX2647	DMSO	5	0.432015699
1	PHX2647	DMSO	7	0.177134792
2	PHX2647	DMSO	0	0.5
2	PHX2647	DMSO	1	0.238600516
2	PHX2647	DMSO	3	0.297340639
2	PHX2647	DMSO	5	0.076238882
2	PHX2647	DMSO	7	0.037231253
3	PHX2647	DMSO	0	0.5
3	PHX2647	DMSO	1	0.344589938
3	PHX2647	DMSO	5	0.222999223
3	PHX2647	DMSO	7	0.150062267
4	PHX2647	DMSO	0	0.5
4	PHX2647	DMSO	1	0.324090638
4	PHX2647	DMSO	3	0.293004587
4	PHX2647	DMSO	3	0.316274309
4	PHX2647	DMSO	5	0.213662044
4	PHX2647	DMSO	7	0.151708808
5	PHX2647	DMSO	0	0.5
5	PHX2647	DMSO	1	0.28708134
5	PHX2647	DMSO	3	0.113756614
5	PHX2647	DMSO	5	0.091057797
5	PHX2647	DMSO	7	0.13463282
6	PHX2647	DMSO	0	0.5
6	PHX2647	DMSO	1	0.446428571
6	PHX2647	DMSO	3	0.383080607
6	PHX2647	DMSO	5	0.296187683
6	PHX2647	DMSO	7	0.23219068
7	PHX2647	DMSO	0	0.5
7	PHX2647	DMSO	1	0.570648464
7	PHX2647	DMSO	3	0.474912485
7	PHX2647	DMSO	5	0.430751174
7	PHX2647	DMSO	7	0.254362771
8	PHX2647	DMSO	0	0.5
8	PHX2647	DMSO	1	0.574221977
8	PHX2647	DMSO	3	0.530139104
8	PHX2647	DMSO	5	0.345679012
8	PHX2647	DMSO	7	0.136756757
9	PHX2647	DMSO	0	0.5
9	PHX2647	DMSO	1	0.509783184
9	PHX2647	DMSO	3	0.361795075
9	PHX2647	DMSO	5	0.224004583
9	PHX2647	DMSO	7	0.202691337
10	PHX2647	DMSO	0	0.5
10	PHX2647	DMSO	3	0.516903915
10	PHX2647	DMSO	5	0.449562414
10	PHX2647	DMSO	7	0.305402426
1	PHX2647	Ivermectin	0	0.5
1	PHX2647	Ivermectin	1	0.163330665
1	PHX2647	Ivermectin	3	0.000310824
1	PHX2647	Ivermectin	5	0
1	PHX2647	Ivermectin	7	0
2	PHX2647	Ivermectin	0	0.5
2	PHX2647	Ivermectin	1	0.232522796
2	PHX2647	Ivermectin	3	0.118402741
2	PHX2647	Ivermectin	5	0.001010101
2	PHX2647	Ivermectin	7	0.000319224
3	PHX2647	Ivermectin	0	0.5
3	PHX2647	Ivermectin	1	0.237155963
3	PHX2647	Ivermectin	3	0.009544641
3	PHX2647	Ivermectin	5	0.00079739
3	PHX2647	Ivermectin	7	0.000645911
4	PHX2647	Ivermectin	0	0.5
4	PHX2647	Ivermectin	1	0.342887102
4	PHX2647	Ivermectin	3	0.001440196
4	PHX2647	Ivermectin	5	0.000831444
4	PHX2647	Ivermectin	7	0.000223998
5	PHX2647	Ivermectin	0	0.5
5	PHX2647	Ivermectin	1	0.373900293
5	PHX2647	Ivermectin	3	0.00466003
5	PHX2647	Ivermectin	5	7.33299E-05
5	PHX2647	Ivermectin	7	0
6	PHX2647	Ivermectin	0	0.5
6	PHX2647	Ivermectin	1	0.392132608
6	PHX2647	Ivermectin	3	0.000569615
6	PHX2647	Ivermectin	5	0
6	PHX2647	Ivermectin	7	6.13987E-05
7	PHX2647	Ivermectin	0	0.5
7	PHX2647	Ivermectin	1	0.54853621
7	PHX2647	Ivermectin	3	7.56315E-05
7	PHX2647	Ivermectin	5	0.001197195
7	PHX2647	Ivermectin	7	0.003567889
8	PHX2647	Ivermectin	0	0.5
8	PHX2647	Ivermectin	1	0.586175534
8	PHX2647	Ivermectin	3	0.001933136
8	PHX2647	Ivermectin	5	0.000424899
8	PHX2647	Ivermectin	7	0
9	PHX2647	Ivermectin	0	0.5
9	PHX2647	Ivermectin	1	0.313790256
9	PHX2647	Ivermectin	3	0.00320041
9	PHX2647	Ivermectin	5	0.000217644
9	PHX2647	Ivermectin	7	0
10	PHX2647	Ivermectin	0	0.5
10	PHX2647	Ivermectin	1	0.3996633
10	PHX2647	Ivermectin	3	0.005184251
10	PHX2647	Ivermectin	5	0.001470156
10	PHX2647	Ivermectin	7	0.000604449
				0.494191242
				0.568181818
